# A dual component system instructs membrane hydrolysis during the final stages of plant autophagy

**DOI:** 10.1101/2025.08.01.668046

**Authors:** Julie Castets, Matthieu Buridan, Inés Toboso Moreno, Víctor Sánchez de Medina Hernández, Rodrigo Enrique Gomez, Franziska Dittrich-Domergue, Josselin Lupette, Clément Chambaud, Stephanie Pascal, Tarhan Ibrahim, Tolga O. Bozkurt, Yasin Dagdas, Frederic Domergue, Jérôme Joubès, Elena A. Minina, Amélie Bernard

**Affiliations:** Univ. Bordeaux, CNRS, LBM, UMR 5200, Villenave d’Ornon, F-33140, France; Gregor Mendel Institute (GMI), Austrian Academy of Sciences, Vienna BioCenter (VBC), Vienna, Austria; Vienna BioCenter PhD Program, Doctoral School of the University of Vienna and Medical University of Vienna, A-1030, Vienna, Austria; Department of Life Sciences, Imperial College London, London, United Kingdom; Heidelberg University, Centre for Organismal Studies (COS), 69120 Heidelberg, Germany; Department of Molecular Sciences, Uppsala BioCenter, Swedish University of Agricultural Sciences and Linnean Center for Plant Biology, PO Box 7015, SE-75007 Uppsala, Sweden

**Keywords:** Autophagy, autophagosomes, autophagic bodies, phospholipase, membrane, *Arabidopsis*

## Abstract

Autophagy is an intracellular catabolic process conserved across eukaryotes and critical for plant stress tolerance. Upon their delivery in the vacuole, how autophagic bodies containing cargo are hydrolyzed to warrant autophagy degradation remains poorly characterized. Here, we identify two Arabidopsis phospholipases as core components of the autophagy machinery. We find that LCAT3 and LCAT4 traffic to the vacuolar lumen and converge on autophagic bodies using differential pathways, placing them on the outer and inner side of the vesicle, respectively. Double knockouts *lcat3,4* accumulate autophagic bodies and show reduced autophagy activity. *In vivo* reconstitution demonstrates that LCAT3 can hydrolyze the membrane of autophagic bodies, enabling the activity of LCAT4 to enhance this process. In sum, our work reveals that the concerted action of a multi-component system is required for the efficient and specific disruption of autophagic bodies as an obligatory step for the completion of the autophagy pathway.
