## Supplemental Table 1 for "A dual component system instructs membrane hydrolysis during the final stages of plant autophagy"

### Sheet: Feuil1
Table S1. Primers used for this study
	Gene name	Gene locus	Usage	Primers	Sequence
	LCAT3	AT3G03310	Cloning complete cds	F	GGGGACAAGTTTGTACAAAAAAGCAGGCTCTATGGGCTGGATTCCGTGTCCGT
				R	GGGGACCACTTTGTACAAGAAAGCTGGGTAACCAGAATCAACTACTTTGTGAGT
			Genotyping lcat3 KO	F (LP)	CAAACTCGAATCTCTGGTTGC
				R (RP)	GCAGGTTATACAGAGCCGTTG
				F (tDNA, RB)	TGGTTCACGTAGTGGGCCATCG
			qPCR	F	GAGCTAAGCTATGGTGGGAATAA
				R	CATCAGGAAGTTGCGCTTTG
			Cloning inducible miRNA	I miR-s LCAT3	GATACCGAATAATGTAGTCGCCTTCTCTCTTTTGTATTCC
				II miR-a LCAT3	GAAGGCGACTACATTATTCGGTATCAAAGAGAATCAATGA
				III miR*s LCAT3	GAAGACGACTACATTTTTCGGTTTCACAGGTCGTGATATG
				IV miR*a LCAT3	GAAACCGAAAAATGTAGTCGTCTTCTACATATATATTCCT
			PCR substitution (S177A)	F	GAAAAGTCACTATCATCTCCCATGCGATGGGAGGACTTATGGTTTCATG
				R	CATGAAACCATAAGTCCTCCCATCGCATGGGAGATGATAGTGACTTTTC
			Yeast	CPY-LCAT3 F	TTGGACCTCGACCTGGATCATCTCATGGGCTGGATTCCGTGTCC
				CPY-LCAT3 R	GGACACGGAATCCAGCCCATGAGATGATCCAGGTCGAGGTCCAA
				Attb2-LCAT3 R	GGGGACCACTTTGTACAAGAAAGCTGGGTATTAACCAGAATCAACTACTTTGTGAG
				Attb1-CPY	GGGGACAAGTTTGTACAAAAAAGCAGGCTCTATGAAAGCATTCACCAGTTTACTATG
				LCAT3 S177A F	GAAAAGTCACTATCATCTCCCATGCGATGGGAGGACTTATGGTTTCATG
				LCAT3 S177A R	CATGAAACCATAAGTCCTCCCATCGCATGGGAGATGATAGTGACTTTTC
	LCAT4	AT4G19860	Cloning complete cds	F	GGGGACAAGTTTGTACAAAAAAGCAGGCTCTATGTCTCTATTACTGGAAGAGATCATTAG
				R	GGGGACCACTTTGTACAAGAAAGCTGGGTATGCATCAACAGAGACACTTACAGC
			Genotyping lcat4 KO	F (LP)	CATGCAACATACCATGGCAGATTCCATC
				R (RP)	GGATTGCTATTGCTGCTCCATTTCGAG
				F (tDNA, RB)	TGGTTCACGTAGTGGGCCATCG
			qPCR	F	CCTCTTATGTTGTTCTTGAGTCTTACTG
				R	GAGGCAGCTTGGCAGAGGCTA
			Cloning inducible miRNA	I miR-s LCAT4	GATATATCACTATGCAGACGCATTCTCTCTTTTGTATTCC
				II miR-a LCAT4	GAATGCGTCTGCATAGTGATATATCAAAGAGAATCAATGA
				III miR*s LCAT4	GAATACGTCTGCATACTGATATTTCACAGGTCGTGATATG
				IV miR*a LCAT4	GAAATATCAGTATGCAGACGTATTCTACATATATATTCCT
			Yeast	CPY-LCAT4 F	TTGGACCTCGACCTGGATCATCTCATGTCTCTATTACTGGAAGAGATCAT
				CPY-LCAT4 R	ATGATCTCTTCCAGTAATAGAGACATGAGATGATCCAGGTCGAGGTCCAA
				Attb2-LCAT4 R	GGGGACCACTTTGTACAAGAAAGCTGGGTATTATGCATCAACAGAGACACTTACAGC
				Attb1-CPY	GGGGACAAGTTTGTACAAAAAAGCAGGCTCTATGAAAGCATTCACCAGTTTACTATG
	LCAT1	AT1G27480	qPCR	F	CTTCTATACCTCGACCCTCGTC
				R	CCGAAGCAGCCAGGCCGTA
	ATG8A	AT4G21980	qPCR	F	GAACACATTGCCTCCAACTGCTG
				R	CTCTCCACTGTAAGTCATGTAGAGG
			Yeast Atg8::GFP-ATG8A construction	PacI-GFP F	CAACGGGTTAATTAACATGAGTAAAGGAGAAGAACTTTTCACTG
				GFP-ATG8A R	AGATCTTGAAGGAACTCTTAGCCATTTTGTATAGTTCATCCATGCCATG
				GFP-ATG8A F	CATGGCATGGATGAACTATACAAAATGGCTAAGAGTTCCTTCAAGATCT
				ATG8A-AscI R	TAGAAGTGGCGCGCCTCAAGCAACGGTAAGAGATCCAA
				pFa6a:GFP-AtATG8A-HIS F2	TCTAATAATTGTAAAGTTGAGAAAATCATAATAAAATAATTACTAGAGACCGGATCCCCGGGTTAATTAA
				pFa6a:GFP-AtATG8A-HIS R1	TATAATTTCGATTTTAGATGTTAACGCTTCATTTCTTTTCATATAAAAGAGAATTCGAGCTCGTTTAAAC
				ScAtg8 check up F	GAGTCATGTAATGCTAACTGTCTCC
				ScAtg8 check in ORF R	CCGACTCCGCCTTCCTTTTTTC
				ScAtg8 check down R	CTGTAAGTAAATACCATAACGTGC
				GFP check in ORF R	GATGGTGATGTTAATGGGCAC
				AtATG8A check in ORF F	AGAACACAAAGATGAGGATGGG
	ACTIN 2/8	AT1G49240	qPCR	F	CCGAGCAGCATGAAGATTAAG
				R	CATACTCTGCCTTAGAGATCCACA
	AT4G33380	AT4G33380	qPCR	F	GTGTTGTAACGGCTTGAGCA
				R	TGTTTGCATCTTTGGTACGG
	SAND	AT2G28390	qPCR	F	GGGGGTCAAACCAGTAGAAA
				R	ATCAGGTGTGCCAAAGGGTA
