## Supplemental Table 2 for "A dual component system instructs membrane hydrolysis during the final stages of plant autophagy"

### Sheet: Strains
	Table S2, Related to Figure 6. Yeast strains used in this study
	Name	Genotype	Plasmid transformed	Reference
	SEY6210	MATα his3Δ200 leu2-3,112 lys2-801 suc2-Δ9 trp1Δ901 ura3-52		[S1]	Robinson, J. S., Klionsky, D. J., Banta, L. M., and Emr, S. D. (1988) Protein sorting in Saccharomyces cerevisiae: isolation of mutants defective in the delivery and processing of multiple vacuolar hydrolases. Mol. Cell. Biol. 8, 4936-4948
	SSY12	SEY6210 atg15Δ::HIS5		Kindly provided by DJ Klionsky
	YAB610	SEY6210 atg8Δ::GFP-AtATG8A::His		This study
	TKYM108	SEY6210 atg15Δ::Kan		Kindly provided by DJ Klionsky
	YAB613	TKYM108 atg8Δ::GFP-AtATG8A::His		This study
	Fig.6a-c
	SEY6210	WT	pYES3:TRP
	SSY12	atg15Δ	pYES3:TRP
		atg15Δ	pYES3:TRP:LCAT3
		atg15Δ	pYES3:TRP:LCAT4
		atg15Δ	pYES3:TRP:CPY-LCAT3
		atg15Δ	pYES3:TRP:CPY-LCAT4
		atg15Δ	pYES3:TRP:CPY-LCAT3m
	Fig.6d,f
	YAB610	WT GFP-AtATG8A	pYES3:TRP
		WT GFP-AtATG8A	pYES2:Ura
	YAB613	atg15Δ GFP-AtATG8A	pYES3:TRP
		atg15Δ GFP-AtATG8A	pYES3:TRP:CPY-LCAT3
		atg15Δ GFP-AtATG8A	pYES2:Ura
		atg15Δ GFP-AtATG8A	pYES2:TRP:LCAT4
		atg15Δ GFP-AtATG8A	pYES2:TRP:CPY-LCAT4
	Fig.6e,g
	YAB610	WT GFP-ATG8A	pYES3:TRP + pYES2:Ura
	YAB613	atg15Δ GFP-ATG8A	pYES3:TRP + pYES2:Ura
		atg15Δ GFP-ATG8A	pYES3:TRP:CPY-LCAT3 + pYES2:Ura
		atg15Δ GFP-ATG8A	pYES3:TRP:CPY-LCAT3 + pYES2:TRP:LCAT4
	[S1]	Robinson, J. S., Klionsky, D. J., Banta, L. M., and Emr, S. D. (1988) Protein sorting in Saccharomyces cerevisiae: isolation of mutants defective in the delivery and processing of multiple vacuolar hydrolases. Mol. Cell. Biol. 8, 4936-4948
